# Thiocyanate and organic carbon inputs drive convergent selection for specific autotrophic *Afipia* and *Thiobacillus* strains within complex microbiomes

**DOI:** 10.1101/2020.04.29.067207

**Authors:** Robert J. Huddy, Rohan Sachdeva, Fadzai Kadzinga, Rose Kantor, Susan T.L. Harrison, Jillian F. Banfield

## Abstract

Thiocyanate (SCN^-^) contamination threatens aquatic ecosystems and pollutes vital fresh water supplies. SCN^-^ degrading microbial consortia are commercially deployed for remediation, but the impact of organic amendments on selection within SCN^-^ degrading microbial communities has not been investigated. Here, we tested whether specific strains capable of degrading SCN^-^ could be reproducibly selected for based on SCN^-^ loading and the presence or absence of added organic carbon. Complex microbial communities derived from those used to treat SCN^-^ contaminated water were exposed to systematically increased input SCN concentrations in molasses-amended and -unamended reactors and in reactors switched to unamended conditions after establishing the active SCN^-^ degrading consortium. Five experiments were conducted over 790 days and genome-resolved metagenomics was used to resolve community composition at the strain level. A single *Thiobacillus* strain proliferated in all reactors at high loadings. Despite the presence of many *Rhizobiales* strains, a single *Afipia* variant dominated the molasses-free reactor at moderately high loadings. This strain is predicted to breakdown SCN^-^ using a novel thiocyanate dehydrogenase, oxidize resulting reduced sulfur, degrade product cyanate (OCN^−^) to ammonia and CO_2_ via cyanase, and fix CO_2_ via the Calvin-Benson-Bassham cycle. Removal of molasses from input feed solutions reproducibly led to dominance of this strain. Neither this *Afipia* strain nor the thiobacilli have the capacity to produce cobalamin, a function detected in low abundance community members. Although sustained by autotrophy, reactors without molasses did not stably degrade SCN^-^ at high loading rates, perhaps due to loss of biofilm-associated niche diversity. Overall, convergence in environmental conditions led to convergence in the strain composition, although reactor history also impacted the trajectory of community compositional change.
