## Supplemental Table 2 for "Thiocyanate and organic carbon inputs drive convergent selection for specific autotrophic *Afipia* and *Thiobacillus* strains within complex microbiomes"

### Sheet: Table S2
Sample	% mapped
10_11_15_R1_B	77.4741
10_11_15_R1_P	80.8778
10_11_15_R2_B	77.7667
10_11_15_R3_B	77.2008
10_11_15_R4_B	78.2075
10_11_15_R4_P	77.0758
10_11_15_R5_B	76.4987
10_11_15_R5_P	73.934
13_7_16_R1_B	74.0558
13_7_16_R2_B	78.5865
13_7_16_R3_B	74.8195
13_7_16_R4_B	77.1574
13_7_16_R5_B	77.1629
14_9_16_R1_B	74.3441
14_9_16_R2_B	78.0818
14_9_16_R3_B	77.9628
14_9_16_R4_B	76.0664
14_9_16_R5_B	75.5034
25_1_16_R1_B	79.7031
25_1_16_R2_B	80.0059
25_1_16_R3_B	77.8956
25_1_16_R4_B	78.6305
25_1_16_R5_B	78.9755
25_8_15_R1_B	78.825
25_8_15_R2_B	76.8443
25_8_15_R3_B	78.1232
25_8_15_R4_B	76.3241
25_8_15_R5_B	76.7043
26_2_15_R1_B	71.7293
26_2_15_R1_F	76.9787
26_2_15_R1_P	77.6468
26_2_15_R2_B	75.7058
26_2_15_R2_P	70.3546
26_2_15_R3_B	75.6282
26_2_15_R3_P	76.9304
26_2_15_R4_B	76.4518
26_2_15_R4_P	75.7171
26_2_15_R5_B	77.1914
26_2_15_R5_F	77.5468
26_2_15_R5_P	78.0925
30_10_14_R1_B	74.8351
30_10_14_R1_P	78.22
30_10_14_R2_B	71.5529
30_10_14_R2_P	73.9262
30_10_14_R3_B	72.6137
30_10_14_R3_P	74.2428
30_10_14_R4_B	71.9004
30_10_14_R4_P	78.396
30_10_14_R5_B	70.5375
30_10_14_R5_P	71.4867
31_3_15_R1_B	75.5203
31_3_15_R2_B	77.5533
31_3_15_R3_B	76.1637
31_3_15_R4_B	79.4246
31_3_15_R5_B	76.813
mean	76.3267
standard deviation	2.43412
